# Structure-Uptake Relationship Studies of Oxazolidinones in Gram-negative ESKAPE Pathogens

**DOI:** 10.1101/2022.06.27.497815

**Authors:** Ziwei Hu, Inga V. Leus, Brinda Chandar, Bradley Sherborne, Quentin P. Avila, Valentin V. Rybenkov, Helen I. Zgurskaya, Adam S. Duerfeldt

**Author notes:** Corresponding Authors Helen I. Zgurskaya, Department of Chemistry & Biochemistry, University of Oklahoma, 101 Stephenson Parkway, Norman, OK, 73019., Adam S. Duerfeldt, Department of Medicinal Chemistry, University of Minnesota, 717 Delaware Street SE, Minneapolis, MN, 55455. Contributed equally (Ziwei Hu, Inga V. Leus, Brinda Chandar).

## Abstract

To date, little is known about applicability and/or generality of molecular features and how they impact small molecule permeation into Gram-negative bacteria. Identifying motifs or structural trends that correlate with broad and/or species-specific permeation would enable the rational design of new antibacterials. The clinical success of linezolid for treating Gram-positive infections paired with the high conservation of bacterial ribosomes predicts that if oxazolidinones were engineered to accumulate in Gram-negative bacteria, then this pharmacological class would find broad utility in eradicating infections. Here we report an investigative study of a strategically designed library of oxazolidinones to determine the effects of molecular structure on accumulation and biological activity. *E. coli, A. baumannii*, and *P. aeruginosa* strains with varying degrees of compromise (in efflux and outer membrane) were used to identify motifs that hinder permeation across the outer-membrane and/or enhance efflux susceptibility broadly and specifically between species. The results of this study illustrate that small changes in molecular structure are enough to overcome the efflux and/or permeation issues of this scaffold. Three oxazolidinone analogs (**3e**, **12f**, and **14**) were identified from this study that exhibit activity against all three pathogens assessed, a biological profile not observed for linezolid.
