## Supplementary Tables for "Structure-Uptake Relationship Studies of Oxazolidinones in Gram-negative ESKAPE Pathogens"

### Sheet: Table S1_PCA coefficients
Compound		W/PE	W/PE	P/PE	P/PE	E/PE	E/PE
		PC1	PC2	PC1	PC2	PC1	PC2
SG-OX-001	6a	-0.07	0.05	0.02	0.4	-0.09	0.18
SG-OX-002	6c	-0.01	0.19	0.07	0.5	-0.06	0.16
SG-OX-003	3m	0.19	0.11	0.25	0.47	0.25	0.04
SG-OX-005	6b	0.13	-0.08	0.19	-0.19	0.14	-0.31
SG-OX-006	3c	0.57	-0.27	0.28	0.09	0.54	-0.31
SG-OX-007	3a	0.19	-0.28	0.07	-0.13	0.03	-0.07
SG-OX-008	3d	-0.03	-0.18	0.02	-0.26	0.06	0.08		NIM = included in analyses but not in manuscript
SG-OX-009	NIM	0.09	-0.08	0.26	-0.1	0.2	0.07
SG-OX-010	3g	0.02	-0.26	0.24	0.14	0.07	-0.04
SG-OX-014	3o	-0.15	-0.41	0.07	0.03	-0.04	-0.02
SG-OX-018	3k	-0.08	0.07	0.04	0.18	-0.01	-0.04
SG-OX-036	3e	-0.09	-0.02	0.08	0.09	-0.13	0.46
SG-OX-043	NIM	-0.03	-0.28	0.14	0.01	-0.04	-0.14
SG-OX-062	12d	0.12	-0.11	0.18	-0.11	0.18	0.22
SG-OX-068	14	0.43	0.04	0.47	-0.08	0.33	0.18
SG-OX-070	12g	0.08	-0.37	0.15	-0.16	-0.03	0.13
SG-OX-074	12f	0	-0.24	0.16	-0.12	0.2	-0.09
SG-OX-076	17a	0.23	0.22	0.16	0	0.21	0.13
SG-OX-077	12b	0.13	0.18	0.25	0.03	0.21	0.26
SG-OX-078	12a	0.13	0.1	0.23	0.01	0.18	0.06
SG-OX-084	3f	0.11	-0.08	0.25	-0.18	-0.01	-0.02
SG-OX-086	17l	0.33	0.28	0.3	0	0.17	0.13
SG-OX-087	17h	0.23	0.05	0.17	-0.11	0.26	0.25
SG-OX-088	17g	-0.09	-0.18	-0.02	-0.19	0.07	0.44
SG-OX-091	17k	0.02	-0.03	0.11	-0.14	-0.03	0.16
Linezolid	LZD	0.24	-0.12	0.15	0.04	0.37	-0.06

### Sheet: Table S2_MIC values
	A. baumannii				E. coli				P. aeruginosa
Compound	ABWT	ABPore	AB∆	AB∆Pore	ECWT	ECPore	EC∆	EC∆Pore	PAWT	PAPore	PA∆	PA∆Pore
3a	100	12.5	6.25	3.125	100	12.5	3.125	1.5	>100	100	12.5	6.25
3b	>100	50	12.5-25	12.5	>100	25	12.5	12.5	>100	>100	>100	25
3c	100	50	3.125	3.125	100	25	3.125	3.125	>100	25	6.25	3.125
3d	>100	50	25	25	>100	50	12.5	12.5	>100	100	25	12.5
3e	100	50	25	12.5	50	12.5	12.5	12.5	100	50	25	12.5
3eb	>100	>100	100	50	>100	>100	100	100	>100	>100	50	50
3f	100	25-50	12.5	12.5	≥100	50	6.25-12.5	6.25-12.5	>100	>100	25-50	12.5-25
3g	100	25	12.5	12.5	100	12.5	3.125	1.562	>100	100	50	12.5-25
3h	>100	>100	100	100	>100	>100	50	50	>100	>100	>100	>100
3i	>100	100	50	50	>100	100	25	25	>100	>100	>100	100
3j	>100	>100	>100	>100	>100	>100	100	100	>100	>100	>100	>100
3k	>100	>100	25	12.5-25	>100	50	25	12.5	>100	>100	>100	25
3l	>100	>100	>100	>100	>100	>100	>100	>100	>100	>100	>100	>100
3m	>100	>100	6.25	3.125	>100	>100	1.5	1.5	>100	>100	25	3.125
3n	>100	100	100	100	>100	100	50	50	>100	>100	>100	>100
3o	>100	100	25	25	>100	25	12.5	6.25	>100	>100	100	50
3oa	>100	>100	>100	>100	>100	>100	>100	100	>100	>100	>100	>100
3p	>100	>100	100	100	>100	>100	50	50	>100	.>100	>100	>100
6a	>100	>100	6.25	6.25	>100	>100	3.125	1.5	>100	>100	12.5	12.5
6b	>100	50	12.5	12.5	>100	50	25	25	>100	100	50	25
6c	>100	>100	3.125	3.125	>100	>100	1.5	1.5	>100	>100	12.5	3.125
LZD	50	25	6.25	6.25	>100	25-50	12.5	6.25-12.5	>100	25-50	25-50	3.2-6.25
	A. baumannii				E. coli				P. aeruginosa
Compound	ABWT	ABPore	AB∆	AB∆Pore	ECWT	ECPore	EC∆	EC∆Pore	PAWT	PAPore	PA∆	PA∆Pore
14	100	50	25	25	50-10	50	25	25	100	50-100	25-50	12.5-25
12a	>100	>100	12.5-25	12.5	>100	>100	6.25	6.25	>100	>100	>100	12.5-25
12b	>100	>100	50-100	25	>100	>100	50	25	>100	>100	>100	>100
12c	>100	100	12.5-25	6.25-12.5	>100	>100	100	6.25	>100	>100	>100	>100
12d	50	50	1.5-3.2	1.5-3.2	≥100	12.5-50	3.2	3.2	>100	50-100	12.5-25	3.13-6.25
12e	>100	>100	>100	>100	>100	>100	>100	50	>100	>100	>100	>100
12ea	>100	>100	>100	>100	>100	>100	>100	>100	>100	>100	>100	>100
12f	25-50	12.5-25	3.13-6.25	6.25-12.5	100	12.5	3.13	1.5-3.2	>100	100	25	6.25-12.5
12g	50	25	3.13-6.25	3.13-6.25	>100	50-100	6.25-12.5	3.13-6.25	>100	100	25-50	25-50
12h	>100	>100	>100	>100	>100	>100	100	100	>100	>100	>100	>100
12i	>100	>100	100	25	>100	12.5	12.5	3.125	>100	>100	>100	100
12k	>100	>100	12.5	12.5	>100	>100	>100	>100	>100	>100	>100	>100
12l	>100	>100	>100	>100	>100	>100	>100	>100	>100	>100	>100	>100
12m	>100	>100	>100	50	>100	>100	>100	50-100	>100	>100	>100	100
12n	>100	>100	>100	>100	>100	>100	>100	>100	>100	>100	>100	>100
12o	>100	≥100	≥100	100	>100	>100	>100	>100	>100	>100	>100	>100
12p	>100	>100	100	100	>100	>100	50	25-50	>100	>100	100	100
LZD	50	25	6.25	6.25	>100	25-50	12.5	6.25-12.5	>100	25-50	25-50	3.2-6.25
	A. baumannii				E. coli				P. aeruginosa
Compound	ABWT	ABPore	AB∆	AB∆Pore	ECWT	ECPore	EC∆	EC∆Pore	PAWT	PAPore	PA∆	PA∆Pore
15a	>100	>100	>100	>100	>100	>100	>100	>100	>100	>100	>100	>100
15b	>100	>100	>100	>100	>100	>100	>100	100	>100	>100	>100	>100
15c	>100	>100	>100	>100	>100	>100	>100	>100	>100	>100	>100	>100
15d	>100	>100	>100	100	>100	>100	>100	>100	>100	>100	>100	>100
15e	>100	100	>100	>100	>100	>100	>100		>100	>100	>100	>100
15f	>100	100	>100	>100	>100	100	50	25	>100	>100	>100	>100
15g	>100	>100	>100	>100	>100	>100	>100	100	>100	>100	>100	>100
15h	>100	>100	>100	>100	>100	>100	100	100	>100	>100	>100	>100
15i	>100	>100	100	50	>100	>100	50	50	>100	>100	>100	100
15j	>100	>100	>100	>100	>100	>100	>100	100	>100	>100	>100	>100
15k	>100	>100	>100	>100	>100	>100	100	100	>100	>100	>100	>100
15l	>100	>100	100	100	>100	100	50	50	>100	>100	>100	100
15m	>100	>100	>100	>100	>100	>100	100	100	>100	>100	>100	>100
15ma	>100	>100	>100	>100	>100	>100	100	100	>100	>100	>100	>100
15n	>100	>100	>100	>100	>100	>100	>100	>100	>100	>100	>100	>100
15o	>100	>100	>100	>100	>100	>100	>100	>100	>100	>100	>100	>100
15p	>100	>100	>100	>100	>100	>100	>100	>100	>100	>100	>100	>100
15q	>100	>100	>100	>100	>100	>100	100	100	>100	>100	>100	>100
15r	>100	>100	>100	>100	>100	>100	>100	100	>100	>100	>100	>100
15ra	>100	>100	>100	>100	>100	>100	>100	>100	>100	>100	>100	>100
15s	>100	>100	>100	>100	>100	>100	50	25	>100	>100	>100	>100
15sa	>100	>100	>100	>100	>100	>100	>100	>100	>100	>100	>100	>100
15t	>100	>100	>100	>100	>100	>100	>100	100	>100	>100	>100	>100
15ta	>100	>100	>100	>100	>100	>100	>100	>100	>100	>100	>100	>100
15u	>100	>100	>100	>100	>100	>100	>100	>100	>100	>100	>100	>100
15ua	>100	>100	>100	>100	>100	>100	>100	>100	>100	>100	>100	>100
15v	>100	>100	>100	>100	>100	>100	100	100	>100	>100	>100	>100
15va	>100	>100	>100	>100	>100	>100	>100	>100	>100	>100	>100	>100
LZD	50	25	6.25	6.25	>100	25-50	12.5	6.25-12.5	>100	25-50	25-50	3.2-6.25
	A. baumannii				E. coli				P. aeruginosa
Compound	ABWT	ABPore	AB∆	AB∆Pore	ECWT	ECPore	EC∆	EC∆Pore	PAWT	PAPore	PA∆	PA∆Pore
17a	100	100	100	100	25-50	25	50	25	>100	>100	>100	50-100
17b	>100	>100	>100	100	>100	>100	>100	100	>100	>100	>100	>100
17c	>100	>100	>100	>100	>100	>100	100	50	>100	>100	>100	100
17d	>100	100	100	100	>100	50	12.5	12.5	>100	>100	>100	>100
17e	>100	100	100	25	>100	50	12.5	12.5	>100	>100	>100	>100
17f	>100	50-100	50	50	50	6.25	1.5	1.5	>100	>100	>100	>100
17g	>100	100	25	25	100	25	6.25	6.25	>100	>100	100	100
17h	>100	100	50	25	>100	25	6.25	6.25	>100	50	50	12.5
17i	>100	>100	>100	100	50	50	25	25	>100	>100	>100	>100
17j	>100	100	100	100	50	50	25	25	>100	>100	>100	>100
17k	>100	100	100	50-100	>100	50-100	25-50	25-50	>100	>100	>100	>100
17l	>100	100	50-100	50	50-100	25-50	12.5-25	12.5-25	>100	100	25-50	6.25-12.5
LZD	50	25	6.25	6.25	>100	25-50	12.5	6.25-12.5	>100	25-50	25-50	3.2-6.25

### Sheet: Table S3_EC ratios
		E. coli
Paper ID	Compound ID	IC50					IC50 RATIOS						Paper ID	OM Prob.	Efflux Susc.
		ECWT	ECPore	EC∆	EC∆Pore		ECWT/ECPore	ECWT/EC∆	ECWT/EC∆Pore (W/PE)	ECPore/EC∆Pore (P/PE)	EC∆/EC∆Pore (E/PE)			EC∆/EC∆Pore (E/PE) ≥5	ECPore/EC∆Pore (P/PE) ≥5	PI
6a	SG-OX-001	28	3.23	0.31	0.34		8.66873	90.3226	82.3529	9.5	0.911765		6a		x	0.831921
6c	SG-OX-002	23.32	3.39	0.2	0.25		6.87906	116.6	93.28	13.56	0.8		6c		x	0.755432
3m	SG-OX-003	23.02	2.42	0.32	0.31		9.5124	71.9375	74.2581	7.80645	1.03226		3m		x	0.911702
3l	SG-OX-004	100	100	100	100								3l
6b	SG-OX-005	89.13	22.78	4.35	2.34		3.91264	20.4897	38.0897	9.73504	1.85897		6b		x	1.56091
3c	SG-OX-006	66.82	5	0.62	0.52		13.364	107.774	128.5	9.61538	1.19231		3c		x	1.06077
3a	SG-OX-007	18.38	1.97	0.41	0.28		9.32995	44.8293	65.6429	7.03571	1.46429		3a		x	1.21203
3d	SG-OX-008	100	22.1	1.96	2.32		4.52489	51.0204	43.1034	9.52586	0.844828		3d		x	0.776005
3g	SG-OX-010	66.86	1.47	1.52	2.03		45.483	43.9868	32.936	0.724138	0.748768		3g			0.368124
3h	SG-OX-011	100	21.18	19.25	12.55		4.72144	5.19481	7.96813	1.68765	1.53386		3h			0.803543
3p	SG-OX-012	77.02	19.47	21.55	7.21		3.95583	3.57401	10.6824	2.70042	2.9889		3p			1.41867
3b	SG-OX-013	35.1	9.37	6.94	4.88		3.746	5.05764	7.19262	1.92008	1.42213		3b			0.817006
3o	SG-OX-014	100	4.73	2.66	2.24		21.1416	37.594	44.6429	2.11161	1.1875		3o			0.760064
3n	SG-OX-015	100	3.98	15.4	1.52		25.1256	6.49351	65.7895	2.61842	10.1316		3n	x		2.08069
3j	SG-OX-016	95.98	61.54	64.59	39.69		1.55964	1.48599	2.41824	1.55052	1.62736		3j			0.794005
3i	SG-OX-017	42.61	46.31	9.32	21.88		0.920104	4.57189	1.94744	2.11654	0.42596		3i			0.354596
3k	SG-OX-018	99.15	20.43	15.88	6.59		4.85316	6.2437	15.0455	3.10015	2.40971		3k			1.35584
15a	SG-OX-019	74.83	12.76	26.07	3.61		5.86442	2.87035	20.7285	3.53463	7.22161		15a	x		2.37311
15c	SG-OX-020	100.26	1.22	86.35	3.39		82.1803	1.16109	29.5752	0.359882	25.472		15c	x		0.354868
15f	SG-OX-021	58.95	19.17	34.2	20.48		3.07512	1.72368	2.87842	0.936035	1.66992		15f			0.59982
15e	SG-OX-022	100	100	100	100								15e
15b	SG-OX-023	100	100	85.04	64.54		1	1.17592	1.54943	1.54943	1.31763		15b			0.71208
15o	SG-OX-024	100	100	100	100								15o
15k	SG-OX-025	100	100	64.31	38.95		1	1.55497	2.56739	2.56739	1.65109		15k			1.00486
15m	SG-OX-026	100	44.35	72.42	39.72		2.25479	1.38083	2.51762	1.11657	1.82326		15m			0.692487
15j	SG-OX-028	100	100	100	11.2		1	1	8.92857	8.92857	8.92857		15j	x	x	4.46429
15g	SG-OX-029	74.85	36.27	80.27	44.05		2.06369	0.932478	1.69921	0.823383	1.82225		15g			0.567126
15i	SG-OX-030	100	65.33	17.76	21.89		1.53069	5.63063	4.5683	2.98447	0.811329		15i			0.637912
15d	SG-OX-031	100	52.27	88.7	36.63		1.91314	1.1274	2.73	1.42697	2.42151		15d			0.897868
15p	SG-OX-032	100	100	100	100								15p
15l	SG-OX-033	62.42	24.72	30.22	13.48		2.52508	2.06552	4.63056	1.83383	2.24184		15l			1.00871
12e	SG-OX-034	100	100	100	525.15		1	1	0.190422	0.190422	0.190422		12e			0.0952109
12ea	SG-OX-035	100	100	100	100								12ea
3e	SG-OX-036	18.12	2.63	1.74	2.57		6.88973	10.4138	7.05058	1.02335	0.677043		3e			0.407465
3oa	SG-OX-038	100	100	100	42.25		1	1	2.36686	2.36686	2.36686		3oa			1.18343
15h	SG-OX-039	94.92	35.09	65.89	47.8		2.70504	1.44058	1.98577	0.7341	1.37845		15h			0.479005
15ma	SG-OX-040	100	100	83.96	43.57		1	1.19104	2.29516	2.29516	1.92701		15ma			1.04752
15n	SG-OX-049	100	100	100	100								15n
12i	SG-OX-050	100	1.99	5.91	1.48		50.2513	16.9205	67.5676	1.34459	3.99324		12i			1.00589
3eb	SG-OX-052	100	56.07	63.76	55.65		1.78348	1.56838	1.79695	1.00755	1.14573		3eb			0.536103
15v	SG-OX-053	100	100	50.95	62.55		1	1.96271	1.59872	1.59872	0.814548		15v			0.539615
15va	SG-OX-054	100	100	100	100								15va
15t	SG-OX-055	100	97.3	72.61	67.83		1.02775	1.37722	1.47427	1.43447	1.07047		15t			0.613011
15ta	SG-OX-056	100	100	100	100								15ta
15u	SG-OX-057	100	100	100	100								15u
15ua	SG-OX-058	100	100	100	100								15ua
15r	SG-OX-059	100	74.35	83.41	64.72		1.34499	1.1989	1.54512	1.14879	1.28878		15r			0.607384
15ra	SG-OX-060	100	100	100	100								15ra
12c	SG-OX-061	100	100	54.05	2.59		1	1.85014	38.61	38.61	20.8687		12c	x	x	13.5467
12d	SG-OX-062	55.95	7.47	0.59	1.04		7.48996	94.8305	53.7981	7.18269	0.567308		12d		x	0.52578
12p	SG-OX-063	100	56.09	23.63	30.61		1.78285	4.23191	3.26691	1.83241	0.77197		12p			0.543148
15s	SG-OX-065	100	100	42.86	44.4		1	2.33318	2.25225	2.25225	0.965315		15s			0.675707
15sa	SG-OX-066	100	100	100	100								15sa
12j	SG-OX-067	100	100	100	100								12j
14	SG-OX-068	66.09	23.28	10.04	10.31		2.83892	6.58267	6.41028	2.258	0.973812		14			0.680382
12g	SG-OX-070	100	14.55	2.8	3.2		6.87285	35.7143	31.25	4.54688	0.875		12g			0.73379
12h	SG-OX-071	100	100	76.82	79.62		1	1.30174	1.25597	1.25597	0.964833		12h			0.545658
17b	SG-OX-072	100	100	70.58	88.82		1	1.41683	1.12587	1.12587	0.794641		17b			0.465846
17c	SG-OX-073	100	100	72.27	60.35		1	1.3837	1.657	1.657	1.19751		17c			0.695138
12f	SG-OX-074	44.34	5.64	0.85	1.28		7.8617	52.1647	34.6406	4.40625	0.664062		12f			0.57709
15q	SG-OX-075	100	51.38	13.3	56.13		1.94628	7.5188	1.78158	0.915375	0.23695		15q			0.188226
17a	SG-OX-076	13.48	12.32	9.97	11.04		1.09416	1.35206	1.22101	1.11594	0.90308		17a			0.499145
12b	SG-OX-077	100	76.89	17.24	18.77		1.30056	5.80046	5.32765	4.09643	0.918487		12b			0.750265
12a	SG-OX-078	88.78	35.32	4.12	2.93		2.51359	21.5485	30.3003	12.0546	1.40614		12a		x	1.25925
12k	SG-OX-079	100	100	100	100								12k
12l	SG-OX-080	100	100	100	100								12l
12m	SG-OX-081	100	100	100	75.24		1	1	1.32908	1.32908	1.32908		12m			0.66454
12o	SG-OX-082	76.17	47.24	55.64	55.18		1.6124	1.36898	1.38039	0.856107	1.00834		12o			0.463004
12n	SG-OX-083	100	100	100	100								12n
3f	SG-OX-084	67.94	17.59	3.85	3.72		3.86242	17.6468	18.2634	4.72849	1.03495		3f			0.8491
17i	SG-OX-085	43.83	36.02	13.66	15.93		1.21682	3.20864	2.75141	2.26114	0.857502		17i			0.621723
17l	SG-OX-086	51.57	23.34	15.48	15.56		2.20951	3.3314	3.31427	1.5	0.994859		17l			0.598145
17h	SG-OX-087	72.62	13.23	3.12	4.42		5.48904	23.2756	16.4299	2.99321	0.705882		17h			0.571182
17g	SG-OX-088	98.36	7.8	1.24	2.06		12.6103	79.3226	47.7476	3.78641	0.601942		17g			0.519375
17f	SG-OX-089	15.38	1.67	0.46	0.52		9.20958	33.4348	29.5769	3.21154	0.884615		17f			0.693572
17j	SG-OX-090	43.88	28.32	12.68	16.64		1.54944	3.46057	2.63702	1.70192	0.762019		17j			0.526351
17k	SG-OX-091	81.62	42.77	16.85	16.59		1.90835	4.84392	4.91983	2.57806	1.01567		17k			0.72862
17e	SG-OX-092	100	21.04	5.56	9.58		4.75285	17.9856	10.4384	2.19624	0.580376		17e			0.459064
17d	SG-OX-093	63.58	30.05	3.98	11.37		2.11581	15.9749	5.59191	2.64292	0.350044		17d			0.309104
	Linezolid	100	18.05	8.73	9.29		5.54017	11.4548	10.7643	1.94295	0.93972		LZD			0.633381
		compound has IC50 >100 for numerator strain (set to 100)

### Sheet: Table S4_AB ratios
		A. baumannii
Paper ID	Compound ID	IC50					IC50 RATIOS						Paper ID	OM Prob.	Efflux Susc.
		ABWT	ABPore	AB∆	AB∆Pore		ABWT/ABPore	ABWT/AB∆	ABWT/AB∆Pore (W/PE)	ABPore/AB∆Pore (P/PE)	AB∆/AB∆Pore (E/PE)			AB∆/AB∆Pore (E/PE)≥5	ABPore/AB∆Pore (P/PE)≥5	PI
6a	SG-OX-001	100	100	2.25194	1.60888		1	44.4062	62.1549	62.1549	1.39969		6a		x	1.36886
6c	SG-OX-002	100	100	0.726043	0.628139		1	137.733	159.2	159.2	1.15586		6c		x	1.14753
3m	SG-OX-003	100	100	2.35794	1.50077		1	42.4099	66.6322	66.6322	1.57115		3m		x	1.53496
3l	SG-OX-004	100	100	100	100								3l
6b	SG-OX-005	100	24.1935	8.7568	9.65885		4.13335	11.4197	10.3532	2.5048	0.906609		6b			0.66567
3c	SG-OX-006	18.3627	16.9016	1.14693	1.23547		1.08645	16.0102	14.8629	13.6803	0.928337		3c		x	0.869344
3a	SG-OX-007	18.3627	5.51976	2.30212	1.87864		3.32671	7.9764	9.77445	2.93817	1.22542		3a			0.864757
3d	SG-OX-008	100	12.8844	8.35229	7.31922		7.76129	11.9728	13.6627	1.76036	1.14114		3d			0.692339
3g	SG-OX-010	45.7852	10.8479	5.38951	7.55453		4.22066	8.49525	6.06062	1.43594	0.713413		3g			0.476618
3h	SG-OX-011	100	100	48.7813	38.4548		1	2.04997	2.60045	2.60045	1.26853		3h			0.852617
3p	SG-OX-012	100	100	64.3698	62.0529		1	1.55352	1.61153	1.61153	1.03734		3p			0.6311
3b	SG-OX-013	63.5011	23.521	9.12922	8.09079		2.69976	6.95581	7.84857	2.90713	1.12835		3b			0.812854
3o	SG-OX-014	83.1865	28.0897	12.0718	11.2563		2.96146	6.89098	7.39023	2.49547	1.07245		3o			0.750091
3n	SG-OX-015	71.8674	40.3632	72.386	49.0678		1.78052	0.992835	1.46465	0.8226	1.47522		3n			0.528117
3j	SG-OX-016	100	100	100	100								3j
3i	SG-OX-017	100	59.1355	33.223	24.8391		1.69103	3.00997	4.02591	2.38074	1.33753		3i			0.856395
3k	SG-OX-018	100	77.9421	17.3232	8.16018		1.283	5.77261	12.2546	9.55153	2.12289		3k		x	1.73686
15a	SG-OX-019	100	100	100	100								15a
15c	SG-OX-020	100	100	100	100								15c
15f	SG-OX-021	100	49.8053	83.9284	76.7133		2.00782	1.19149	1.30355	0.649239	1.09405		15f			0.407448
15e	SG-OX-022	100	61.305	88.185	89.5109		1.63119	1.13398	1.11718	0.684888	0.985187		15e			0.404019
15b	SG-OX-023	100	100	100	100								15b
15o	SG-OX-024	100	100	100	100								15o
15k	SG-OX-025	100	100	100	100								15k
15m	SG-OX-026	100	100	100	100								15m
15j	SG-OX-028	100	100	100	100								15j
15g	SG-OX-029	100	100	100	100								15g
15i	SG-OX-030	100	60.3168	43.9696	30.2617		1.65791	2.2743	3.30451	1.99317	1.45298		15i			0.84037
15d	SG-OX-031	100	100	100	61.9724		1	1	1.61362	1.61362	1.61362		15d			0.806811
15p	SG-OX-032	100	100	100	100								15p
15l	SG-OX-033	100	100	61.8581	34.7469		1	1.6166	2.87796	2.87796	1.78025		15l			1.09988
12e	SG-OX-034	100	100	100	100								12e
12ea	SG-OX-035	100	100	100	100								12ea
3e	SG-OX-036	54.4776	14.3245	17.6704	8.16582		3.80311	3.08299	6.67141	1.7542	2.16395		3e			0.968824
3oa	SG-OX-038	100	100	100	100								3oa
15h	SG-OX-039	100	100	100	100								15h
15ma	SG-OX-040	100	100	100	100								15ma
15n	SG-OX-049	100	100	100	100								15n
12i	SG-OX-050	100	105.734	53.0311	13.6281		0.94577	1.88569	7.33781	7.75855	3.89132		12i		x	2.59153
3eb	SG-OX-052	100	65.8733	67.7721	32.5144		1.51807	1.47553	3.07556	2.02598	2.08438		3eb			1.02738
15v	SG-OX-053	100	100	100	100								15v
15va	SG-OX-054	100	100	100	100								15va
15t	SG-OX-055	100	100	100	100								15t
15ta	SG-OX-056	100	100	100	100								15ta
15u	SG-OX-057	100	100	100	100								15u
15ua	SG-OX-058	100	100	100	100								15ua
15r	SG-OX-059	100	100	100	100								15r
15ra	SG-OX-060	100	100	100	100								15ra
12c	SG-OX-061	100	55.5218	12.7738	10.2245		1.80109	7.82851	9.78042	5.43027	1.24933		12c		x	1.01566
12d	SG-OX-062	22.1478	2.77352	1.21183	0.891803		7.98546	18.2764	24.8349	3.11001	1.35885		12d			0.945663
12p	SG-OX-063	101.952	38.9745	83.3602	73.0554		2.61587	1.22303	1.39555	0.533493	1.14105		12p			0.363528
15s	SG-OX-065	100	42.3644	72.1914	28.7429		2.36047	1.38521	3.47912	1.47391	2.51163		15s			0.928836
15sa	SG-OX-066	100	100	100	100								15sa
12j	SG-OX-067	100	100	100	100								12j
14	SG-OX-068	37.5784	5.7529	15.3959	6.31133		6.53209	2.44082	5.95412	0.911518	2.4394		14			0.663566
12g	SG-OX-070	19.0235	5.16352	4.29504	3.53284		3.68421	4.42917	5.38475	1.46158	1.21575		12g			0.663688
12h	SG-OX-071	100	100	100	100								12h
17b	SG-OX-072	100	100	100	100								17b
17c	SG-OX-073	100	100	100	33.28		1	1	3.00481	3.00481	3.00481		17c			1.5024
12f	SG-OX-074	16.4596	4.06319	1.4177	2.20173		4.05091	11.6101	7.47576	1.84545	0.643904		12f			0.47735
15q	SG-OX-075	100	100	100	100								15q
17a	SG-OX-076	59.3722	13.773	23.3428	13.7963		4.31076	2.5435	4.3035	0.998317	1.69196		17a			0.627859
12b	SG-OX-077	100	25.6279	16.2601	6.43515		3.902	6.15003	15.5396	3.98248	2.52676		12b			1.54592
12a	SG-OX-078	100	41.1215	7.99979	3.86492		2.43182	12.5003	25.8738	10.6397	2.06985		12a		x	1.73276
12k	SG-OX-079	100	35.3348	5.59216	3.38694		2.83007	17.8822	29.5252	10.4327	1.6511		12k		x	1.42549
12l	SG-OX-080	100	100	100	100								12l
12m	SG-OX-081	100	100	100	6.18354		1	1	16.172	16.172	16.172		12m	x	x	8.08598
12o	SG-OX-082	35.2902	15.8339	21.5101	22.5961		2.22878	1.64063	1.56178	0.700733	0.951938		12o			0.403622
12n	SG-OX-083	100	59.4113	100	20.3683		1.68318	1	4.90958	2.91685	4.90958		12n	x		1.82976
3f	SG-OX-084	45.3014	5.67028	4.38484	4.56057		7.98926	10.3314	9.93327	1.24333	0.961469		3f			0.542191
17i	SG-OX-085	100	100	100	38.5351		1	1	2.59504	2.59504	2.59504		17i			1.29752
17l	SG-OX-086	100	15.5895	23.4297	13.0484		6.41457	4.26809	7.66375	1.19474	1.79559		17l			0.717401
17h	SG-OX-087	100	13.2637	20.3992	10.2478		7.53935	4.90216	9.75818	1.2943	1.99059		17h			0.784324
17g	SG-OX-088	100	13.9455	29.6899	12.5665		7.17077	3.36815	7.95769	1.10974	2.36263		17g			0.755076
17f	SG-OX-089	100	9.95336	64.0275	10.8066		10.0469	1.56183	9.25361	0.921045	5.92485		17f	x		0.797128
17j	SG-OX-090	100	19.7902	89.6667	19.752		5.05301	1.11524	5.06279	1.00193	4.53963		17j			0.820781
17k	SG-OX-091	89.5306	21.9889	34.4835	22.2952		4.07162	2.59633	4.01569	0.986263	1.54668		17k			0.602238
17e	SG-OX-092	100	27.3861	48.6179	9.43942		3.65149	2.05686	10.5939	2.90125	5.15052		17e	x		1.85586
17d	SG-OX-093	100	20.1447	29.655	27.8685		4.96409	3.37212	3.58828	0.722849	1.0641		17d			0.430446
	Linezolid	33.3838	9.18892	4.94513	4.00664		3.63305	6.75084	8.3321	2.29342	1.23423		LZD			0.802407
		compound has IC50 >100 for numerator strain (set to 100)

### Sheet: Table S5_PA ratios
		P. aeruginosa
Paper ID	Compound ID	IC50					IC50 RATIOS						Paper ID	OM Prob.	Efflux Susc.
		PAWT	PAPore	PA∆	PA∆Pore		PAWT/PAPore	PAWT/PA∆	PAWT/PA∆Pore (W/PE)	PAPore/PA∆Pore (P/PE)	PA∆/PA∆Pore (E/PE)			PA∆/PA∆Pore (E/PE)≥5	PAPore/PA∆Pore (P/PE)≥5	PI
6a	SG-OX-001	100	100	2.25194	3.84756		1	44.4062	25.9905	25.9905	0.585291		6a		x	0.5724
6c	SG-OX-002	100	100	0.726043	1.21306		1	137.733	82.4365	82.4365	0.598524		6c		x	0.59421
3m	SG-OX-003	100	100	2.35794	0.323768		1	42.4099	308.863	308.863	7.28281		3m	x	x	7.11505
3l	SG-OX-004	100	100	100	100								3l
6b	SG-OX-005	100	89.8391	8.7568	2.23834		1.1131	11.4197	44.676	40.1365	3.91219		6b		x	3.56473
3c	SG-OX-006	100	5.88694	1.14693	0.023209		16.9867	87.1889	4308.67	253.649	49.4176		3c	x	x	41.3596
3a	SG-OX-007	100	13.0847	2.30212	1.40359		7.6425	43.4381	71.2458	9.32232	1.64017		3a		x	1.39477
3d	SG-OX-008	100	27.6878	8.35229	5.76127		3.61169	11.9728	17.3573	4.80585	1.44973		3d			1.11376
3g	SG-OX-010	100	100	15.5451	13.0423		1	6.43288	7.66738	7.66738	1.19191		3g		x	1.03155
3h	SG-OX-011	100	100	100	100								3h
3p	SG-OX-012	100	100	100	100								3p
3b	SG-OX-013	100	100	78.1999	6.90379		1	1.27877	14.4848	14.4848	11.3271		3b	x	x	6.3564
3o	SG-OX-014	100	100	32.8644	38.696		1	3.04281	2.58425	2.58425	0.849296		3o			0.63922
3n	SG-OX-015	100	100	100	100								3n
3j	SG-OX-016	100	100	100	100								3j
3i	SG-OX-017	100	100	75.5584	29.8755		1	1.32348	3.34722	3.34722	2.52911		3i			1.44061
3k	SG-OX-018	100	100	48.9634	22.3392		1	2.04234	4.47643	4.47643	2.19181		3k			1.47138
15a	SG-OX-019	100	100	64.9238	16.168		1	1.54027	6.18506	6.18506	4.01557		15a		x	2.43481
15c	SG-OX-020	100	100	100	100								15c
15f	SG-OX-021	100	100	100	100								15f
15e	SG-OX-022	100	100	100	100								15e
15b	SG-OX-023	100	100	100	100								15b
15o	SG-OX-024	100	100	100	100								15o
15k	SG-OX-025	100	100	100	100								15k
15m	SG-OX-026	100	100	100	100								15m
15j	SG-OX-028	100	100	100	100								15j
15g	SG-OX-029	100	100	100	100								15g
15i	SG-OX-030	100	100	100	30.0669		1	1	3.32592	3.32592	3.32592		15i			1.66296
15d	SG-OX-031	100	100	100	100								15d
15p	SG-OX-032	100	100	100	100								15p
15l	SG-OX-033	100	100	100	91.3473		1	1	1.09472	1.09472	1.09472		15l			0.547362
12e	SG-OX-034	100	100	100	100								12e
12ea	SG-OX-035	100	100	100	100								12ea
3e	SG-OX-036	22.9601	26.2824	3.27143	8.05912		0.873592	7.01837	2.84895	3.2612	0.405928		3e			0.360994
3oa	SG-OX-038	100	100	100	100								3oa
15h	SG-OX-039	100	100	100	100								15h
15ma	SG-OX-040	100	100	100	100								15ma
15n	SG-OX-049	100	100	100	100								15n
12i	SG-OX-050	100	100	100	32.9846		1	1	3.03171	3.03171	3.03171		12i			1.51586
3eb	SG-OX-052	100	100	11.971	25.7071		1	8.35349	3.88997	3.88997	0.46567		3eb			0.415884
15v	SG-OX-053	100	100	100	100								15v
15va	SG-OX-054	100	100	100	100								15va
15t	SG-OX-055	100	100	100	100								15t
15ta	SG-OX-056	100	100	100	100								15ta
15u	SG-OX-057	100	100	100	100								15u
15ua	SG-OX-058	100	100	100	100								15ua
15r	SG-OX-059	100	100	100	100								15r
15ra	SG-OX-060	100	100	100	100								15ra
12c	SG-OX-061	100	100	100	8.89745		1	1	11.2392	11.2392	11.2392		12c	x	x	5.61959
12d	SG-OX-062	100	63.6333	5.09161	1.77164		1.57151	19.6402	56.4448	35.9177	2.87395		12d		x	2.66103
12p	SG-OX-063	100	100	22.6934	32.9451		1	4.40658	3.03535	3.03535	0.688823		12p			0.561419
15s	SG-OX-065	100	100	100	46.9302		1	1	2.13082	2.13082	2.13082		15s			1.06541
15sa	SG-OX-066	100	100	100	100								15sa
12j	SG-OX-067	100	100	100	100								12j
14	SG-OX-068	55.8734	40.7936	2.2434	0.157617		1.36966	24.9057	354.488	258.815	14.2332		14	x	x	13.4913
12g	SG-OX-070	100	75.3167	4.73932	6.0442		1.32773	21.1001	16.5448	12.461	0.784111		12g		x	0.737692
12h	SG-OX-071	100	100	64.1867	47.438		1	1.55796	2.10802	2.10802	1.35307		12h			0.824102
17b	SG-OX-072	100	100	100	100								17b
17c	SG-OX-073	100	100	100	40.3647		1	1	2.47741	2.47741	2.47741		17c			1.2387
12f	SG-OX-074	44.2309	48.2142	8.1333	2.93052		0.917382	5.43825	15.0932	16.4524	2.77537		12f		x	2.37477
15q	SG-OX-075	100	100	100	100								15q
17a	SG-OX-076	100	59.7352	48.821	9.40264		1.67406	2.0483	10.6353	6.35302	5.19227		17a	x	x	2.85715
12b	SG-OX-077	100	100	18.6006	3.06913		1	5.37616	32.5825	32.5825	6.06055		12b	x	x	5.11005
12a	SG-OX-078	100	100	7.99979	1.39384		1	12.5003	71.7441	71.7441	5.73937		12a	x	x	5.31424
12k	SG-OX-079	100	100	67.6911	37.8922		1	1.4773	2.63906	2.63906	1.78641		12k			1.0653
12l	SG-OX-080	100	100	100	0.0887011		1	1	1127.38	1127.38	1127.38		12l	x	x	563.691
12m	SG-OX-081	100	100	92.0754	0.964277		1	1.08607	103.705	103.705	95.4865		12m	x	x	49.713
12o	SG-OX-082	100	100	100	100								12o
12n	SG-OX-083	100	100	100	100								12n
3f	SG-OX-084	100	100	5.26058	5.54537		1	19.0093	18.0331	18.0331	0.948645		3f		x	0.901234
17i	SG-OX-085	100	100	57.4428	42.3238		1	1.74086	2.36274	2.36274	1.35722		17i			0.862042
17l	SG-OX-086	100	41.7488	4.60715	1.10802		2.39528	21.7054	90.251	37.6787	4.158		17l		x	3.74475
17h	SG-OX-087	100	15.8854	8.43427	1.24824		6.29507	11.8564	80.1126	12.7262	6.75691		17h	x	x	4.41356
17g	SG-OX-088	100	28.081	29.6899	18.1119		3.56112	3.36815	5.52123	1.55042	1.63925		17g			0.796799
17f	SG-OX-089	100	100	100	100								17f
17j	SG-OX-090	100	100	100	100								17j
17k	SG-OX-091	100	100	35.145	36.5728		1	2.84535	2.73427	2.73427	0.960961		17k			0.711059
17e	SG-OX-092	100	100	100	100								17e
17d	SG-OX-093	100	100	100	100								17d
	Linezolid	100	19.7719	24.6602	1.67564		5.05768	4.05511	59.6786	11.7996	14.7169		LZD	x	x	6.54888
		compound has IC50 >100 for numerator strain (set to 100)

### Sheet: Table S6_StrainIC50 Comparisons
		Wild-type				Porinated				Delta Efflux				Pore-Delta Efflux
	Paper ID	Ec	Ab	Pa		Ec	Ab	Pa		Ec	Ab	Pa		Ec	Ab	Pa
SG-OX-001	6a	28	1000	1000		3.23	1000	1000		0.31	2.25194	2.25194		0.34	1.60888	3.84756
SG-OX-002	6c	23.32	1000	1000		3.39	1000	1000		0.2	0.726043	0.726043		0.25	0.628139	1.21306
SG-OX-003	3m	23.02	1000	1000		2.42	1000	1000		0.32	2.35794	2.35794		0.31	1.50077	0.323768
SG-OX-004	3l	1000	1000	1000		1000	1000	1000		1000	1000	1000		1000	1000	1000
SG-OX-005	6b	89.13	1000	1000		22.78	24.1935	89.8391		4.35	8.7568	8.7568		2.34	9.65885	2.23834
SG-OX-006	3c	66.82	18.3627	1000		5	16.9016	5.88694		0.62	1.14693	1.14693		0.52	1.23547	0.023209		For visualization, all >100 values were changed to 1000. All cells = 1000 were colored red and all other cells (measureable value) was colored green.
SG-OX-007	3a	18.38	18.3627	1000		1.97	5.51976	13.0847		0.41	2.30212	2.30212		0.28	1.87864	1.40359
SG-OX-008	3d	1000	1000	1000		22.1	12.8844	27.6878		1.96	8.35229	8.35229		2.32	7.31922	5.76127
SG-OX-010	3g	66.86	45.7852	1000		1.47	10.8479	1000		1.52	5.38951	15.5451		2.03	7.55453	13.0423
SG-OX-011	3h	1000	1000	1000		21.18	1000	1000		19.25	48.7813	1000		12.55	38.4548	1000
SG-OX-012	3p	77.02	1000	1000		19.47	1000	1000		21.55	64.3698	1000		7.21	62.0529	1000
SG-OX-013	3b	35.1	63.5011	1000		9.37	23.521	1000		6.94	9.12922	78.1999		4.88	8.09079	6.90379
SG-OX-014	3o	1000	83.1865	1000		4.73	28.0897	1000		2.66	12.0718	32.8644		2.24	11.2563	38.696
SG-OX-015	3n	1000	71.8674	1000		3.98	40.3632	1000		15.4	72.386	1000		1.52	49.0678	1000
SG-OX-016	3j	95.98	1000	1000		61.54	1000	1000		64.59	1000	1000		39.69	1000	1000
SG-OX-017	3i	42.61	1000	1000		46.31	59.1355	1000		9.32	33.223	75.5584		21.88	24.8391	29.8755
SG-OX-018	3k	99.15	1000	1000		20.43	77.9421	1000		15.88	17.3232	48.9634		6.59	8.16018	22.3392
SG-OX-019	15a	74.83	1000	1000		12.76	1000	1000		26.07	1000	64.9238		3.61	1000	16.168
SG-OX-020	15c	100.26	1000	1000		1.22	1000	1000		86.35	1000	1000		3.39	1000	1000
SG-OX-021	15f	58.95	1000	1000		19.17	49.8053	1000		34.2	83.9284	1000		20.48	76.7133	1000
SG-OX-022	15e	1000	1000	1000		1000	61.305	1000		1000	88.185	1000		1000	89.5109	1000
SG-OX-023	15b	1000	1000	1000		1000	1000	1000		85.04	1000	1000		64.54	1000	1000
SG-OX-024	15o	1000	1000	1000		1000	1000	1000		1000	1000	1000		1000	1000	1000
SG-OX-025	15k	1000	1000	1000		1000	1000	1000		64.31	1000	1000		38.95	1000	1000
SG-OX-026	15m	1000	1000	1000		44.35	1000	1000		72.42	1000	1000		39.72	1000	1000
SG-OX-028	15j	1000	1000	1000		1000	1000	1000		1000	1000	1000		11.2	1000	1000
SG-OX-029	15g	74.85	1000	1000		36.27	1000	1000		80.27	1000	1000		44.05	1000	1000
SG-OX-030	15i	1000	1000	1000		65.33	60.3168	1000		17.76	43.9696	1000		21.89	30.2617	30.0669
SG-OX-031	15d	1000	1000	1000		52.27	1000	1000		88.7	1000	1000		36.63	61.9724	1000
SG-OX-032	15p	1000	1000	1000		1000	1000	1000		1000	1000	1000		1000	1000	1000
SG-OX-033	15l	62.42	1000	1000		24.72	1000	1000		30.22	61.8581	1000		13.48	34.7469	91.3473
SG-OX-034	12e	1000	1000	1000		1000	1000	1000		1000	1000	1000		525.15	1000	1000
SG-OX-035	12ea	1000	1000	1000		1000	1000	1000		1000	1000	1000		1000	1000	1000
SG-OX-036	3e	18.12	54.4776	22.9601		2.63	14.3245	26.2824		1.74	17.6704	3.27143		2.57	8.16582	8.05912
SG-OX-038	3oa	1000	1000	1000		1000	1000	1000		1000	1000	1000		42.25	1000	1000
SG-OX-039	15h	94.92	1000	1000		35.09	1000	1000		65.89	1000	1000		47.8	1000	1000
SG-OX-040	15ma	1000	1000	1000		1000	1000	1000		83.96	1000	1000		43.57	1000	1000
SG-OX-049	15n	1000	1000	1000		1000	1000	1000		1000	1000	1000		1000	1000	1000
SG-OX-050	12i	1000	1000	1000		1.99	105.734	1000		5.91	53.0311	1000		1.48	13.6281	32.9846
SG-OX-052	3eb	1000	1000	1000		56.07	65.8733	1000		63.76	67.7721	11.971		55.65	32.5144	25.7071
SG-OX-053	15v	1000	1000	1000		1000	1000	1000		50.95	1000	1000		62.55	1000	1000
SG-OX-054	15va	1000	1000	1000		1000	1000	1000		1000	1000	1000		1000	1000	1000
SG-OX-055	15t	1000	1000	1000		97.3	1000	1000		72.61	1000	1000		67.83	1000	1000
SG-OX-056	15ta	1000	1000	1000		1000	1000	1000		1000	1000	1000		1000	1000	1000
SG-OX-057	15u	1000	1000	1000		1000	1000	1000		1000	1000	1000		1000	1000	1000
SG-OX-058	15ua	1000	1000	1000		1000	1000	1000		1000	1000	1000		1000	1000	1000
SG-OX-059	15r	1000	1000	1000		74.35	1000	1000		83.41	1000	1000		64.72	1000	1000
SG-OX-060	15ra	1000	1000	1000		1000	1000	1000		1000	1000	1000		1000	1000	1000
SG-OX-061	12c	1000	1000	1000		1000	55.5218	1000		54.05	12.7738	1000		2.59	10.2245	8.89745
SG-OX-062	12d	55.95	22.1478	1000		7.47	2.77352	63.6333		0.59	1.21183	5.09161		1.04	0.891803	1.77164
SG-OX-063	12p	1000	101.952	1000		56.09	38.9745	1000		23.63	83.3602	22.6934		30.61	73.0554	32.9451
SG-OX-065	15s	1000	1000	1000		1000	42.3644	1000		42.86	72.1914	1000		44.4	28.7429	46.9302
SG-OX-066	15sa	1000	1000	1000		1000	1000	1000		1000	1000	1000		1000	1000	1000
SG-OX-067	12j	1000	1000	1000		1000	1000	1000		1000	1000	1000		1000	1000	1000
SG-OX-068	14	66.09	37.5784	55.8734		23.28	5.7529	40.7936		10.04	15.3959	2.2434		10.31	6.31133	0.157617
SG-OX-070	12g	1000	19.0235	1000		14.55	5.16352	75.3167		2.8	4.29504	4.73932		3.2	3.53284	6.0442
SG-OX-071	12h	1000	1000	1000		1000	1000	1000		76.82	1000	64.1867		79.62	1000	47.438
SG-OX-072	17b	1000	1000	1000		1000	1000	1000		70.58	1000	1000		88.82	1000	1000
SG-OX-073	17c	1000	1000	1000		1000	1000	1000		72.27	1000	1000		60.35	33.28	40.3647
SG-OX-074	12f	44.34	16.4596	44.2309		5.64	4.06319	48.2142		0.85	1.4177	8.1333		1.28	2.20173	2.93052
SG-OX-075	15q	1000	1000	1000		51.38	1000	1000		13.3	1000	1000		56.13	1000	1000
SG-OX-076	17a	13.48	59.3722	1000		12.32	13.773	59.7352		9.97	23.3428	48.821		11.04	13.7963	9.40264
SG-OX-077	12b	1000	1000	1000		76.89	25.6279	1000		17.24	16.2601	18.6006		18.77	6.43515	3.06913
SG-OX-078	12a	88.78	1000	1000		35.32	41.1215	1000		4.12	7.99979	7.99979		2.93	3.86492	1.39384
SG-OX-079	12k	1000	1000	1000		1000	35.3348	1000		1000	5.59216	67.6911		1000	3.38694	37.8922
SG-OX-080	12l	1000	1000	1000		1000	1000	1000		1000	1000	1000		1000	1000	0.0887011
SG-OX-081	12m	1000	1000	1000		1000	1000	1000		1000	1000	92.0754		75.24	6.18354	0.964277
SG-OX-082	12o	76.17	35.2902	1000		47.24	15.8339	1000		55.64	21.5101	1000		55.18	22.5961	1000
SG-OX-083	12n	1000	1000	1000		1000	59.4113	1000		1000	1000	1000		1000	20.3683	1000
SG-OX-084	3f	67.94	45.3014	1000		17.59	5.67028	1000		3.85	4.38484	5.26058		3.72	4.56057	5.54537
SG-OX-085	17i	43.83	1000	1000		36.02	1000	1000		13.66	1000	57.4428		15.93	38.5351	42.3238
SG-OX-086	17l	51.57	1000	1000		23.34	15.5895	41.7488		15.48	23.4297	4.60715		15.56	13.0484	1.10802
SG-OX-087	17h	72.62	1000	1000		13.23	13.2637	15.8854		3.12	20.3992	8.43427		4.42	10.2478	1.24824
SG-OX-088	17g	98.36	1000	1000		7.8	13.9455	28.081		1.24	29.6899	29.6899		2.06	12.5665	18.1119
SG-OX-089	17f	15.38	1000	1000		1.67	9.95336	1000		0.46	64.0275	1000		0.52	10.8066	1000
SG-OX-090	17j	43.88	1000	1000		28.32	19.7902	1000		12.68	89.6667	1000		16.64	19.752	1000
SG-OX-091	17k	81.62	89.5306	1000		42.77	21.9889	1000		16.85	34.4835	35.145		16.59	22.2952	36.5728
SG-OX-092	17e	1000	1000	1000		21.04	27.3861	1000		5.56	48.6179	1000		9.58	9.43942	1000
SG-OX-093	17d	63.58	1000	1000		30.05	20.1447	1000		3.98	29.655	1000		11.37	27.8685	1000
	LZD	1000	33.3838	1000		18.05	9.18892	19.7719		8.73	4.94513	24.6602		9.29	4.00664	1.67564

### Sheet: Table S7_Motif Profiles
	E. coli	A. baumannii	P. Aeruginosa					E. coli	A. baumannii	P. Aeruginosa
Paper ID	OM Prob.	OM Prob.	OM Prob.				Paper ID	Efflux Susc.	Efflux Susc.	Efflux Susc.				Paper ID	E. coli	A. baumannii	P. Aeruginosa
	(E/PE) ≥5	(E/PE) ≥5	(E/PE) ≥5					(P/PE) ≥5	(P/PE) ≥5	(P/PE) ≥5					PI	PI	PI
6a							6a	x	x	x				6a	0.831921	1.39655	0.583975
6c							6c	x	x	x				6c	0.755432	1.15502	0.59809
3m			x				3m	x	x	x				3m	0.911702	1.56745	7.26568
3l							3l							3l
6b							6b	x		x				6b	1.56091	0.66567	3.56473
3c			x				3c	x	x	x				3c	1.06077	0.869344	41.3596
3a							3a	x		x				3a	1.21203	0.864757	1.39477
3d							3d	x						3d	0.776005	0.692339	1.11376
3g							3g			x				3g	0.368124	0.476618	1.17366
3h							3h							3h	0.803543	1.20953
3p							3p							3p	1.41867	0.974603
3b			x				3b			x				3b	0.817006	0.812854	10.5056
3o							3o							3o	0.760064	0.750091	0.822272
3n	x						3n							3n	2.08069	0.528117
3j							3j							3j	0.794005
3i							3i							3i	0.354596	0.856395	2.35144
3k							3k		x					3k	1.35584	1.73686	2.0895
15a	x						15a			x				15a	2.37311		3.77076
15c	x						15c							15c	0.354868
15f							15f							15f	0.59982	0.407448
15e							15e							15e		0.404019
15b							15b							15b	1.21436
15o							15o							15o
15k							15k							15k	1.55133
15m							15m							15m	0.692487
15j	x						15j	x						15j	44.6429
15g							15g							15g	0.567126
15i							15i							15i	0.637912	0.84037	16.6296
15d							15d							15d	0.897868	8.06811
15p							15p							15p
15l							15l							15l	1.00871	1.67654	5.47362
12e							12e							12e	0.952109
12ea							12ea							12ea
3e							3e							3e	0.407465	0.968824	0.360994
3oa							3oa							3oa	11.8343
15h							15h							15h	0.479005
15ma							15ma							15ma	1.77775
15n							15n							15n
12i							12i		x					12i	1.00589	2.59153	15.1586
3eb							3eb							3eb	0.536103	1.02738	0.460161
15v							15v							15v	0.775059
15va							15va							15va
15t							15t							15t	0.613011
15ta							15ta							15ta
15u							15u							15u
15ua							15ua							15ua
15r							15r							15r	0.607384
15ra							15ra							15ra
12c	x		x				12c	x	x	x				12c	19.7986	1.01566	56.1959
12d							12d	x		x				12d	0.52578	0.945663	2.66103
12p							12p							12p	0.543148	0.363528	0.673538
15s							15s							15s	0.925642	0.928836	10.6541
15sa							15sa							15sa
12j							12j							12j
14			x				14			x				14	0.680382	0.663566	13.4913
12g							12g			x				12g	0.73379	0.663688	0.737692
12h							12h							12h	0.896002		1.27145
17b							17b							17b	0.742253
17c							17c							17c	1.1168	15.024	12.387
12f							12f			x				12f	0.57709	0.47735	2.37477
15q							15q							15q	0.188226
17a			x				17a			x				17a	0.499145	0.627859	2.85715
12b			x				12b			x				12b	0.750265	1.54592	5.94988
12a			x				12a	x	x	x				12a	1.25925	1.73276	5.69382
12k							12k		x					12k		1.42549	1.67316
12l			x				12l			x				12l			5636.91
12m		x	x				12m		x	x				12m	6.6454	80.8598	87.4358
12o							12o							12o	0.463004	0.403622
12n		x					12n							12n		2.75327
3f							3f			x				3f	0.8491	0.542191	0.94368
17i							17i							17i	0.621723	12.9752	1.2835
17l							17l			x				17l	0.598145	0.717401	3.74475
17h			x				17h			x				17h	0.571182	0.784324	4.41356
17g							17g							17g	0.519375	0.755076	0.796799
17f		x					17f							17f	0.693572	0.797128
17j							17j							17j	0.526351	0.820781
17k							17k							17k	0.72862	0.602238	0.928335
17e		x					17e							17e	0.459064	1.85586
17d							17d							17d	0.309104	0.430446
LZD			x				LZD			x				LZD	0.633381	0.802407	6.54888
